# Tree-based Correlation Screen and Visualization for Exploring Phenotype-Cell Type Association in Multiple Sample Single-Cell RNA-Sequencing Experiments

**DOI:** 10.1101/2021.10.27.466024

**Authors:** Boyang Zhang, Zhicheng Ji, Hongkai Ji

## Abstract

Single-cell RNA-seq experiments with multiple samples are increasingly used to discover cell types and their molecular features that may influence samples’ phenotype (e.g. disease). However, analyzing and visualizing the complex cell type-phenotype association remains nontrivial. TreeCorTreat is an open source R package that tackles this problem by using a <u>tree</u>-based <u>cor</u>relation screen to analyze and visualize the association between phenotype and <u>tr</u>anscriptomic f<u>e</u>atures <u>a</u>nd cell <u>t</u>ypes at multiple cell type resolution levels. With TreeCorTreat, one can conveniently explore and compare different feature types, phenotypic traits, analysis protocols and datasets, and evaluate the impacts of potential confounders.
