## Additional file 1: Supplementary Table 1 for "Tree-based Correlation Screen and Visualization for Exploring Phenotype-Cell Type Association in Multiple Sample Single-Cell RNA-Sequencing Experiments"

### Sheet: TableS1 methods review
Category	Method	Exploratory analysis					Visualization
		Multi-sample and sample-level variability	Explore at different hierarchies	Univariate phenotype	Multivariate phenotype (joint)	Covariate adjustment	TreeCorTreat Plot
	TreeCorTreat	✓	✓	✓	✓	✓	✓
Single-cell	Seurat (Wilcoxon, Student's t, Generalized linear model (negative binomial or poisson))	x	x	✓	x	x	x
	MAST	x	x	✓	x	✓	x
	SCDE	x	x	✓	x	✓	x
	scDD	x	x	✓	x	✓	x
	DEsingle	x	x	✓	x	✓	x
Bulk	limma	✓	x	✓	x	✓	x
	DESeq	✓	x	✓	x	✓	x
	edgeR	✓	x	✓	x	✓	x
