## Additional file 2: Supplementary Table 2 for "Tree-based Correlation Screen and Visualization for Exploring Phenotype-Cell Type Association in Multiple Sample Single-Cell RNA-Sequencing Experiments"

### Sheet: TableS2 Runtime and memory
	Su et al.		All 3 cohorts combined
Module name	Run time (min)	Memory (GB)	Run time (min)	Memory (GB)
Mod1: integration	5040	77.59	7920	118.08
Multi-core implementation (24 cores)
Mod2: define cell types at multiple resolutions	0.01	0.26	0.01	0.26
Mod3: treecor_ctprop	0.2	0.58	0.2	0.63
Mod4: treecor_expr (aggregate)*	8.5	45.23	22.35	55.2
Mod4: treecor_expr (concat_leaf)*	6.92	27.34	7.3	31.71
Mod4: treecor_expr (concat_imm_child)*	8.38	45.52	12.4	56.1
Mod5: treecor_deg*	7.5	50.39	21.22	67.8
Mod6: visualization	0.01	0.42	0.01	0.43
Total (total runtime, max RAM)	31.52	50.39	63.49	67.8
Single core implementation (1 core)
Mod2: define cell types at multiple resolutions	0.01	0.26	0.01	0.26
Mod3: treecor_ctprop	0.2	0.58	0.15	0.63
Mod4: treecor_expr (aggregate)*	28.04	17.59	53.3	26.07
Mod4: treecor_expr (concat_leaf)*	13.75	17.43	26.2	21.2
Mod4: treecor_expr (concat_imm_child)*	28.51	17.91	53.4	24.54
Mod5: treecor_deg*	40.53	17.4	77.02	26.71
Mod6: visualization	0.01	0.42	0.01	0.43
Total (total runtime, max RAM)	111.05	17.91	210.09	26.71
* marks the modules where multi-core implementation can reduce computational time.
