## Additional file 3: Supplementary Table 3 for "Tree-based Correlation Screen and Visualization for Exploring Phenotype-Cell Type Association in Multiple Sample Single-Cell RNA-Sequencing Experiments"

### Sheet: TableS3(1) module1&2
Module	Description	Pipeline syntax	COVID-19 example
Module 1: Data integration	Perform harmony integration to integrate samples and cells	seurat_object <- treecor_harmony(count = count, sample_meta = sample_meta, output_dir = output_dir, num_PCs = 20, num_harmony = 20, num_features = 2000, vars_to_regress = c('sample'), resolution = 0.5)	seurat_object <- treecor_harmony(count = count, sample_meta = sample_meta, output_dir = output_dir, num_PCs = 20, num_harmony = 20, num_features = 2000, vars_to_regress = c('sample'), resolution = 0.5)
Module 2: Define cell types at multiple resolutions	Extract hierarchical structure from data-driven approach	extract_hrchy_seurat(seurat_object, type = 'seurat_object')	extract_hrchy_seurat(seurat_object, type = 'seurat_object')
	Extract hierarchical structure from knowledge-based approach	input_string <- '@T(@CD4(CD4_1,CD4_2,CD4_3), @CD8(CD8_1,CD8_2))'; extract_hrchy_string(input_string = input_string, special_character = '@', plot = T)	input_string <- '@All(@Lymphoid(@B(20:Antigen-presenting B,15:Plasma B,18:Memory B_2,7:Memory B_1),6:NK/NKT,11:Proliferating lymphocytes,@T(3:CD8+ effector T,17:CD8+ effector memory T,9:Tissue resident T,21:Memory T_2,5:Memory T_1,1:Naive/Central memory T)),@HSPC(16:CD34+ HSPCs),@Myeloid(@DC(14:DCs_1,12:CD1c+ myeloid DCs),@Monocyte(22:Inflammatory responding mono,13:Mono_1,8:Non-classical mono,2:…

### Sheet: Table S3(2) Summary statistic
	Analaysis_type	Aggregate			Concatenate (concat_leaf or concat_immediate_children)
		Univariate	Multivariate (separate)	Multivariate (joint)	Univariate	Multivariate (separate)	Multivariate (joint)
treecor_ctprop()	cancor	Canonical correlation	Canonical correlation	Canonical correlation	Canonical correlation	Canonical correlation	Canonical correlation
	pearson	Pearson correlation (with correlation sign)	Pearson correlation (with correlation sign)	x	x	x	x
	spearman	Spearman correlation (with correlation sign)	Spearman correlation (with correlation sign)	x	x	x	x
	regression	Chi-squared statistic* (with coefficient sign)	Chi-squared statistic* (with coefficient sign)	Chi-squared statistic*	F-statistic	F-statistic	F-statistic
treecor_expr()	cancor	Canonical correlation	Canonical correlation	Canonical correlation	Canonical correlation	Canonical correlation	Canonical correlation
	regression	F-statistic	F-statistic	F-statistic	F-statistic	F-statistic	F-statistic
* Chi-squared statistic (or likelihood ratio test statistic)

### Sheet: Table S3(3) treecor_ctprop
Module	Phenotype	Methods to summarize features	Covariate adjustment	Summary statistic/Analysis type	Pipeline syntax (# for default settings)	COVID-19 example
Module 3: Association between cell type proportion and sample phenotype using treecor_ctprop()	Univariate	Aggregate	No	Pearson correlation (PCC)	treecor_ctprop(..., method = 'aggregate', analysis_type = 'pearson',...) #	treecor_ctprop(hierarchy_list = hierarchy_list, cell_meta = cell_meta, sample_meta = sample_meta, response_variable = 'severity', method = 'aggregate', formula = NULL, separate = T, analysis_type = 'pearson')
				Spearman correlation (SCC)	treecor_ctprop(..., method = 'aggregate', analysis_type = 'spearman',...)	treecor_ctprop(hierarchy_list = hierarchy_list, cell_meta = cell_meta, sample_meta = sample_meta, response_variable = 'severity', method = 'aggregate', formula = NULL, separate = T, analysis_type = 'spearman')
				Canonical correlation	treecor_ctprop(..., method = 'aggregate', analysis_type = 'cancor',...)	treecor_ctprop(hierarchy_list = hierarchy_list, cell_meta = cell_meta, sample_meta = sample_meta, response_variable = 'severity', method = 'aggregate', formula = NULL, separate = T, analysis_type = 'cancor')
				Regression	treecor_ctprop(..., method = 'aggregate', analysis_type = 'regression',...)	treecor_ctprop(hierarchy_list = hierarchy_list, cell_meta = cell_meta, sample_meta = sample_meta, response_variable = 'severity', method = 'aggregate', formula = NULL, separate = T, analysis_type = 'regression')
			Yes (e.g. adjust for study ID)	Pearson correlation (PCC)	treecor_ctprop(..., method = 'aggregate', analysis_type = 'pearson', formula = '~study',...)	treecor_ctprop(hierarchy_list = hierarchy_list, cell_meta = cell_meta, sample_meta = sample_meta, response_variable = 'severity', method = 'aggregate', formula = '~study', separate = T, analysis_type = 'pearson')
				Spearman correlation (SCC)	treecor_ctprop(..., method = 'aggregate', analysis_type = 'spearman', formula = '~study',...)	treecor_ctprop(hierarchy_list = hierarchy_list, cell_meta = cell_meta, sample_meta = sample_meta, response_variable = 'severity', method = 'aggregate', formula = '~study', separate = T, analysis_type = 'spearman')
				Canonical correlation	treecor_ctprop(..., method = 'aggregate', analysis_type = 'cancor', formula = '~study',...)	treecor_ctprop(hierarchy_list = hierarchy_list, cell_meta = cell_meta, sample_meta = sample_meta, response_variable = 'severity', method = 'aggregate', formula = '~study', separate = T, analysis_type = 'cancor')
				Regression	treecor_ctprop(..., method = 'aggregate', analysis_type = 'regression', formula = '~study',...)	treecor_ctprop(hierarchy_list = hierarchy_list, cell_meta = cell_meta, sample_meta = sample_meta, response_variable = 'severity', method = 'aggregate', formula = '~study', separate = T, analysis_type = 'regression')
		Concatenate leaf nodes	No	Canonical correlation	treecor_ctprop(..., method = 'concat_leaf', analysis_type = 'cancor',...)	treecor_ctprop(hierarchy_list = hierarchy_list, cell_meta = cell_meta, sample_meta = sample_meta, response_variable = 'severity', method = 'concat_leaf', formula = NULL, separate = T, analysis_type = 'cancor')
				Regression	treecor_ctprop(..., method = 'concat_leaf', analysis_type = 'regression',...)	treecor_ctprop(hierarchy_list = hierarchy_list, cell_meta = cell_meta, sample_meta = sample_meta, response_variable = 'severity', method = 'concat_leaf', formula = NULL, separate = T, analysis_type = 'regression')
			Yes (e.g. adjust for study ID)	Canonical correlation	treecor_ctprop(..., method = 'concat_leaf', analysis_type = 'cancor', formula = '~study', ...)	treecor_ctprop(hierarchy_list = hierarchy_list, cell_meta = cell_meta, sample_meta = sample_meta, response_variable = 'severity', method = 'concat_leaf', formula = '~study', separate = T, analysis_type = 'cancor')
				Regression	treecor_ctprop(..., method = 'concat_leaf', analysis_type = 'regression', formula = '~study', ...)	treecor_ctprop(hierarchy_list = hierarchy_list, cell_meta = cell_meta, sample_meta = sample_meta, response_variable = 'severity', method = 'concat_leaf', formula = '~study', separate = T, analysis_type = 'regression')
		Concatenate immediate children	No	Canonical correlation	treecor_ctprop(..., method = 'concat_immediate_children', analysis_type = 'cancor',...)	treecor_ctprop(hierarchy_list = hierarchy_list, cell_meta = cell_meta, sample_meta = sample_meta, response_variable = 'severity', method = 'concat_immediate_children', formula = NULL, separate = T, analysis_type = 'cancor')
				Regression	treecor_ctprop(..., method = 'concat_immediate_children', analysis_type = 'regression',...)	treecor_ctprop(hierarchy_list = hierarchy_list, cell_meta = cell_meta, sample_meta = sample_meta, response_variable = 'severity', method = 'concat_immediate_children', formula = NULL, separate = T, analysis_type = 'regression')
			Yes (e.g. adjust for study ID)	Canonical correlation	treecor_ctprop(..., method = 'concat_immediate_children', analysis_type = 'cancor', formula = '~study', ...)	treecor_ctprop(hierarchy_list = hierarchy_list, cell_meta = cell_meta, sample_meta = sample_meta, response_variable = 'severity', method = 'concat_immediate_children', formula = '~study', separate = T, analysis_type = 'cancor')
				Regression	treecor_ctprop(..., method = 'concat_immediate_children', analysis_type = 'regression', formula = '~study', ...)	treecor_ctprop(hierarchy_list = hierarchy_list, cell_meta = cell_meta, sample_meta = sample_meta, response_variable = 'severity', method = 'concat_immediate_children', formula = '~study', separate = T, analysis_type = 'regression')
	Multivariate (separate)	Aggregate	No	Pearson correlation (PCC)	treecor_ctprop(..., method = 'aggregate', analysis_type = 'pearson',...) #	treecor_ctprop(hierarchy_list = hierarchy_list, cell_meta = cell_meta, sample_meta = sample_meta, response_variable = 'severity', method = 'aggregate', formula = NULL, separate = T, analysis_type = 'pearson')
				Spearman correlation (SCC)	treecor_ctprop(..., method = 'aggregate', analysis_type = 'spearman',...)	treecor_ctprop(hierarchy_list = hierarchy_list, cell_meta = cell_meta, sample_meta = sample_meta, response_variable = c('severity','age'), method = 'aggregate', formula = NULL, separate = T, analysis_type = 'spearman')
				Canonical correlation	treecor_ctprop(..., method = 'aggregate', analysis_type = 'cancor',...)	treecor_ctprop(hierarchy_list = hierarchy_list, cell_meta = cell_meta, sample_meta = sample_meta, response_variable = c('severity','age'), method = 'aggregate', formula = NULL, separate = T, analysis_type = 'cancor')
				Regression	treecor_ctprop(..., method = 'aggregate', analysis_type = 'regression',...)	treecor_ctprop(hierarchy_list = hierarchy_list, cell_meta = cell_meta, sample_meta = sample_meta, response_variable = c('severity','age'), method = 'aggregate', formula = NULL, separate = T, analysis_type = 'regression')
			Yes (e.g. adjust for study ID)	Pearson correlation (PCC)	treecor_ctprop(..., method = 'aggregate', analysis_type = 'pearson', formula = '~study',...)	treecor_ctprop(hierarchy_list = hierarchy_list, cell_meta = cell_meta, sample_meta = sample_meta, response_variable = c('severity','age'), method = 'aggregate', formula = '~study', separate = T, analysis_type = 'pearson')
				Spearman correlation (SCC)	treecor_ctprop(..., method = 'aggregate', analysis_type = 'spearman', formula = '~study',...)	treecor_ctprop(hierarchy_list = hierarchy_list, cell_meta = cell_meta, sample_meta = sample_meta, response_variable = c('severity','age'), method = 'aggregate', formula = '~study', separate = T, analysis_type = 'spearman')
				Canonical correlation	treecor_ctprop(..., method = 'aggregate', analysis_type = 'cancor', formula = '~study',...)	treecor_ctprop(hierarchy_list = hierarchy_list, cell_meta = cell_meta, sample_meta = sample_meta, response_variable = c('severity','age'), method = 'aggregate', formula = '~study', separate = T, analysis_type = 'cancor')
				Regression	treecor_ctprop(..., method = 'aggregate', analysis_type = 'regression', formula = '~study',...)	treecor_ctprop(hierarchy_list = hierarchy_list, cell_meta = cell_meta, sample_meta = sample_meta, response_variable = c('severity','age'), method = 'aggregate', formula = '~study', separate = T, analysis_type = 'regression')
		Concatenate leaf nodes	No	Canonical correlation	treecor_ctprop(..., method = 'concat_leaf', analysis_type = 'cancor',...)	treecor_ctprop(hierarchy_list = hierarchy_list, cell_meta = cell_meta, sample_meta = sample_meta, response_variable = c('severity','age'), method = 'concat_leaf', formula = NULL, separate = T, analysis_type = 'cancor')
				Regression	treecor_ctprop(..., method = 'concat_leaf', analysis_type = 'regression',...)	treecor_ctprop(hierarchy_list = hierarchy_list, cell_meta = cell_meta, sample_meta = sample_meta, response_variable = c('severity','age'), method = 'concat_leaf', formula = NULL, separate = T, analysis_type = 'regression')
			Yes (e.g. adjust for study ID)	Canonical correlation	treecor_ctprop(..., method = 'concat_leaf', analysis_type = 'cancor', formula = '~study', ...)	treecor_ctprop(hierarchy_list = hierarchy_list, cell_meta = cell_meta, sample_meta = sample_meta, response_variable = c('severity','age'), method = 'concat_leaf', formula = '~study', separate = T, analysis_type = 'cancor')
				Regression	treecor_ctprop(..., method = 'concat_leaf', analysis_type = 'regression', formula = '~study', ...)	treecor_ctprop(hierarchy_list = hierarchy_list, cell_meta = cell_meta, sample_meta = sample_meta, response_variable = c('severity','age'), method = 'concat_leaf', formula = '~study', separate = T, analysis_type = 'regression')
		Concatenate immediate children	No	Canonical correlation	treecor_ctprop(..., method = 'concat_immediate_children', analysis_type = 'cancor',...)	treecor_ctprop(hierarchy_list = hierarchy_list, cell_meta = cell_meta, sample_meta = sample_meta, response_variable = c('severity','age'), method = 'concat_immediate_children', formula = NULL, separate = T, analysis_type = 'cancor')
				Regression	treecor_ctprop(..., method = 'concat_immediate_children', analysis_type = 'regression',...)	treecor_ctprop(hierarchy_list = hierarchy_list, cell_meta = cell_meta, sample_meta = sample_meta, response_variable = c('severity','age'), method = 'concat_immediate_children', formula = NULL, separate = T, analysis_type = 'regression')
			Yes (e.g. adjust for study ID)	Canonical correlation	treecor_ctprop(..., method = 'concat_immediate_children', analysis_type = 'cancor', formula = '~study', ...)	treecor_ctprop(hierarchy_list = hierarchy_list, cell_meta = cell_meta, sample_meta = sample_meta, response_variable = c('severity','age'), method = 'concat_immediate_children', formula = '~study', separate = T, analysis_type = 'cancor')
				Regression	treecor_ctprop(..., method = 'concat_immediate_children', analysis_type = 'regression', formula = '~study', ...)	treecor_ctprop(hierarchy_list = hierarchy_list, cell_meta = cell_meta, sample_meta = sample_meta, response_variable = c('severity','age'), method = 'concat_immediate_children', formula = '~study', separate = T, analysis_type = 'regression')
	Multivariate (joint)	Aggregate	No	Pearson correlation (PCC)	treecor_ctprop(..., method = 'aggregate', analysis_type = 'pearson', separate = F,...)	treecor_ctprop(hierarchy_list = hierarchy_list, cell_meta = cell_meta, sample_meta = sample_meta, response_variable = 'severity', method = 'aggregate', formula = NULL, separate = T, analysis_type = 'pearson')
				Spearman correlation (SCC)	treecor_ctprop(..., method = 'aggregate', analysis_type = 'spearman', separate = F,...)	treecor_ctprop(hierarchy_list = hierarchy_list, cell_meta = cell_meta, sample_meta = sample_meta, response_variable = c('severity','age'), method = 'aggregate', formula = NULL, separate = F, analysis_type = 'spearman')
				Canonical correlation	treecor_ctprop(..., method = 'aggregate', analysis_type = 'cancor', separate = F,...)	treecor_ctprop(hierarchy_list = hierarchy_list, cell_meta = cell_meta, sample_meta = sample_meta, response_variable = c('severity','age'), method = 'aggregate', formula = NULL, separate = F, analysis_type = 'cancor')
				Regression	treecor_ctprop(..., method = 'aggregate', analysis_type = 'regression', separate = F,...)	treecor_ctprop(hierarchy_list = hierarchy_list, cell_meta = cell_meta, sample_meta = sample_meta, response_variable = c('severity','age'), method = 'aggregate', formula = NULL, separate = F, analysis_type = 'regression')
			Yes (e.g. adjust for study ID)	Pearson correlation (PCC)	treecor_ctprop(..., method = 'aggregate', analysis_type = 'pearson', formula = '~study', separate = F,...)	treecor_ctprop(hierarchy_list = hierarchy_list, cell_meta = cell_meta, sample_meta = sample_meta, response_variable = c('severity','age'), method = 'aggregate', formula = '~study', separate = F, analysis_type = 'pearson')
				Spearman correlation (SCC)	treecor_ctprop(..., method = 'aggregate', analysis_type = 'spearman', formula = '~study', separate = F,...)	treecor_ctprop(hierarchy_list = hierarchy_list, cell_meta = cell_meta, sample_meta = sample_meta, response_variable = c('severity','age'), method = 'aggregate', formula = '~study', separate = F, analysis_type = 'spearman')
				Canonical correlation	treecor_ctprop(..., method = 'aggregate', analysis_type = 'cancor', formula = '~study', separate = F,...)	treecor_ctprop(hierarchy_list = hierarchy_list, cell_meta = cell_meta, sample_meta = sample_meta, response_variable = c('severity','age'), method = 'aggregate', formula = '~study', separate = F, analysis_type = 'cancor')
				Regression	treecor_ctprop(..., method = 'aggregate', analysis_type = 'regression', formula = '~study', separate = F,...)	treecor_ctprop(hierarchy_list = hierarchy_list, cell_meta = cell_meta, sample_meta = sample_meta, response_variable = c('severity','age'), method = 'aggregate', formula = '~study', separate = F, analysis_type = 'regression')
		Concatenate leaf nodes	No	Canonical correlation	treecor_ctprop(..., method = 'concat_leaf', analysis_type = 'cancor', separate = F,...)	treecor_ctprop(hierarchy_list = hierarchy_list, cell_meta = cell_meta, sample_meta = sample_meta, response_variable = c('severity','age'), method = 'concat_leaf', formula = NULL, separate = F, analysis_type = 'cancor')
				Regression	treecor_ctprop(..., method = 'concat_leaf', analysis_type = 'regression', separate = F,...)	treecor_ctprop(hierarchy_list = hierarchy_list, cell_meta = cell_meta, sample_meta = sample_meta, response_variable = c('severity','age'), method = 'concat_leaf', formula = NULL, separate = F, analysis_type = 'regression')
			Yes (e.g. adjust for study ID)	Canonical correlation	treecor_ctprop(..., method = 'concat_leaf', analysis_type = 'cancor', formula = '~study', separate = F,...)	treecor_ctprop(hierarchy_list = hierarchy_list, cell_meta = cell_meta, sample_meta = sample_meta, response_variable = c('severity','age'), method = 'concat_leaf', formula = '~study', separate = F, analysis_type = 'cancor')
				Regression	treecor_ctprop(..., method = 'concat_leaf', analysis_type = 'regression', formula = '~study', separate = F,...)	treecor_ctprop(hierarchy_list = hierarchy_list, cell_meta = cell_meta, sample_meta = sample_meta, response_variable = c('severity','age'), method = 'concat_leaf', formula = '~study', separate = F, analysis_type = 'regression')
		Concatenate immediate children	No	Canonical correlation	treecor_ctprop(..., method = 'concat_immediate_children', analysis_type = 'cancor', separate = F, ...)	treecor_ctprop(hierarchy_list = hierarchy_list, cell_meta = cell_meta, sample_meta = sample_meta, response_variable = c('severity','age'), method = 'concat_immediate_children', formula = NULL, separate = F, analysis_type = 'cancor')
				Regression	treecor_ctprop(..., method = 'concat_immediate_children', analysis_type = 'regression', separate = F, ...)	treecor_ctprop(hierarchy_list = hierarchy_list, cell_meta = cell_meta, sample_meta = sample_meta, response_variable = c('severity','age'), method = 'concat_immediate_children', formula = NULL, separate = F, analysis_type = 'regression')
			Yes (e.g. adjust for study ID)	Canonical correlation	treecor_ctprop(..., method = 'concat_immediate_children', analysis_type = 'cancor', formula = '~study', separate = F,...)	treecor_ctprop(hierarchy_list = hierarchy_list, cell_meta = cell_meta, sample_meta = sample_meta, response_variable = c('severity','age'), method = 'concat_immediate_children', formula = '~study', separate = F, analysis_type = 'cancor')
				Regression	treecor_ctprop(..., method = 'concat_immediate_children', analysis_type = 'regression', formula = '~study', separate = F,...)	treecor_ctprop(hierarchy_list = hierarchy_list, cell_meta = cell_meta, sample_meta = sample_meta, response_variable = c('severity','age'), method = 'concat_immediate_children', formula = '~study', separate = F, analysis_type = 'regression')

### Sheet: Table S3(4) treecor_expr
Module	Phenotype	Methods to summarize features	Covariate adjustment	Summary statistic/Analysis type	Pipeline syntax (# for default settings)	COVID-19 example
Module 4: Association between global gene expression and sample phenotype using treecor_expr()	Univariate	Aggregate	No	Canonical correlation	treecor_expr(..., method = 'aggregate', analysis_type = 'cancor',...) #	treecor_expr(expr = count, hierarchy_list = hierarchy_list, cell_meta = cell_meta, sample_meta = sample_meta, response_variable = 'severity', method = 'aggregate', formula = NULL, separate = T, analysis_type = 'cancor')
				Regression	treecor_expr(..., method = 'aggregate', analysis_type = 'regression',...)	treecor_expr(expr = count, expr = count, hierarchy_list = hierarchy_list, cell_meta = cell_meta, sample_meta = sample_meta, response_variable = 'severity', method = 'aggregate', formula = NULL, separate = T, analysis_type = 'regression')
			Yes (e.g. adjust for study ID)	Canonical correlation	treecor_expr(..., method = 'aggregate', analysis_type = 'cancor', formula = '~study',...)	treecor_expr(expr = count, hierarchy_list = hierarchy_list, cell_meta = cell_meta, sample_meta = sample_meta, response_variable = 'severity', method = 'aggregate', formula = '~study', separate = T, analysis_type = 'cancor')
				Regression	treecor_expr(..., method = 'aggregate', analysis_type = 'regression', formula = '~study',...)	treecor_expr(expr = count, hierarchy_list = hierarchy_list, cell_meta = cell_meta, sample_meta = sample_meta, response_variable = 'severity', method = 'aggregate', formula = '~study', separate = T, analysis_type = 'regression')
		Concatenate leaf nodes	No	Canonical correlation	treecor_expr(..., method = 'concat_leaf', analysis_type = 'cancor',...)	treecor_expr(expr = count, hierarchy_list = hierarchy_list, cell_meta = cell_meta, sample_meta = sample_meta, response_variable = 'severity', method = 'concat_leaf', formula = NULL, separate = T, analysis_type = 'cancor')
				Regression	treecor_expr(..., method = 'concat_leaf', analysis_type = 'regression',...)	treecor_expr(expr = count, hierarchy_list = hierarchy_list, cell_meta = cell_meta, sample_meta = sample_meta, response_variable = 'severity', method = 'concat_leaf', formula = NULL, separate = T, analysis_type = 'regression')
			Yes (e.g. adjust for study ID)	Canonical correlation	treecor_expr(..., method = 'concat_leaf', analysis_type = 'cancor', formula = '~study',...)	treecor_expr(expr = count, hierarchy_list = hierarchy_list, cell_meta = cell_meta, sample_meta = sample_meta, response_variable = 'severity', method = 'concat_leaf', formula = '~study', separate = T, analysis_type = 'cancor')
				Regression	treecor_expr(..., method = 'concat_leaf', analysis_type = 'regression', formula = '~study',...)	treecor_expr(expr = count, hierarchy_list = hierarchy_list, cell_meta = cell_meta, sample_meta = sample_meta, response_variable = 'severity', method = 'concat_leaf', formula = '~study', separate = T, analysis_type = 'regression')
		Concatenate immediate children	No	Canonical correlation	treecor_expr(..., method = 'concat_immediate_children', analysis_type = 'cancor', ...)	treecor_expr(expr = count, hierarchy_list = hierarchy_list, cell_meta = cell_meta, sample_meta = sample_meta, response_variable = 'severity', method = 'concat_immediate_children', formula = NULL, separate = T, analysis_type = 'cancor')
				Regression	treecor_expr(..., method = 'concat_immediate_children', analysis_type = 'regression', ...)	treecor_expr(expr = count, hierarchy_list = hierarchy_list, cell_meta = cell_meta, sample_meta = sample_meta, response_variable = 'severity', method = 'concat_immediate_children', formula = NULL, separate = T, analysis_type = 'regression')
			Yes (e.g. adjust for study ID)	Canonical correlation	treecor_expr(..., method = 'concat_immediate_children', analysis_type = 'cancor', formula = '~study',...)	treecor_expr(expr = count, hierarchy_list = hierarchy_list, cell_meta = cell_meta, sample_meta = sample_meta, response_variable = 'severity', method = 'concat_immediate_children', formula = '~study', separate = T, analysis_type = 'cancor')
				Regression	treecor_expr(..., method = 'concat_immediate_children', analysis_type = 'regression', formula = '~study',...)	treecor_expr(expr = count, hierarchy_list = hierarchy_list, cell_meta = cell_meta, sample_meta = sample_meta, response_variable = 'severity', method = 'concat_immediate_children', formula = '~study', separate = T, analysis_type = 'regression')
	Multivariate (separate)	Aggregate	No	Canonical correlation	treecor_expr(..., method = 'aggregate', analysis_type = 'cancor',...)	treecor_expr(expr = count, hierarchy_list = hierarchy_list, cell_meta = cell_meta, sample_meta = sample_meta, response_variable = c('severity','age'), method = 'aggregate', formula = NULL, separate = T, analysis_type = 'cancor')
				Regression	treecor_expr(..., method = 'aggregate', analysis_type = 'regression',...)	treecor_expr(expr = count, hierarchy_list = hierarchy_list, cell_meta = cell_meta, sample_meta = sample_meta, response_variable = c('severity','age'), method = 'aggregate', formula = NULL, separate = T, analysis_type = 'regression')
			Yes (e.g. adjust for study ID)	Canonical correlation	treecor_expr(..., method = 'aggregate', analysis_type = 'cancor', formula = '~study',...)	treecor_expr(expr = count, hierarchy_list = hierarchy_list, cell_meta = cell_meta, sample_meta = sample_meta, response_variable = c('severity','age'), method = 'aggregate', formula = '~study', separate = T, analysis_type = 'cancor')
				Regression	treecor_expr(..., method = 'aggregate', analysis_type = 'regression', formula = '~study',...)	treecor_expr(expr = count, hierarchy_list = hierarchy_list, cell_meta = cell_meta, sample_meta = sample_meta, response_variable = c('severity','age'), method = 'aggregate', formula = '~study', separate = T, analysis_type = 'regression')
		Concatenate leaf nodes	No	Canonical correlation	treecor_expr(..., method = 'concat_leaf', analysis_type = 'cancor',...)	treecor_expr(expr = count, hierarchy_list = hierarchy_list, cell_meta = cell_meta, sample_meta = sample_meta, response_variable = c('severity','age'), method = 'concat_leaf', formula = NULL, separate = T, analysis_type = 'cancor')
				Regression	treecor_expr(..., method = 'concat_leaf', analysis_type = 'regression',...)	treecor_expr(expr = count, hierarchy_list = hierarchy_list, cell_meta = cell_meta, sample_meta = sample_meta, response_variable = c('severity','age'), method = 'concat_leaf', formula = NULL, separate = T, analysis_type = 'regression')
			Yes (e.g. adjust for study ID)	Canonical correlation	treecor_expr(..., method = 'concat_leaf', analysis_type = 'cancor', formula = '~study',...)	treecor_expr(expr = count, hierarchy_list = hierarchy_list, cell_meta = cell_meta, sample_meta = sample_meta, response_variable = c('severity','age'), method = 'concat_leaf', formula = '~study', separate = T, analysis_type = 'cancor')
				Regression	treecor_expr(..., method = 'concat_leaf', analysis_type = 'regression', formula = '~study',...)	treecor_expr(expr = count, hierarchy_list = hierarchy_list, cell_meta = cell_meta, sample_meta = sample_meta, response_variable = c('severity','age'), method = 'concat_leaf', formula = '~study', separate = T, analysis_type = 'regression')
		Concatenate immediate children	No	Canonical correlation	treecor_expr(..., method = 'concat_immediate_children', analysis_type = 'cancor',...)	treecor_expr(expr = count, hierarchy_list = hierarchy_list, cell_meta = cell_meta, sample_meta = sample_meta, response_variable = c('severity','age'), method = 'concat_immediate_children', formula = NULL, separate = T, analysis_type = 'cancor')
				Regression	treecor_expr(..., method = 'concat_immediate_children', analysis_type = 'regression',...)	treecor_expr(expr = count, hierarchy_list = hierarchy_list, cell_meta = cell_meta, sample_meta = sample_meta, response_variable = c('severity','age'), method = 'concat_immediate_children', formula = NULL, separate = T, analysis_type = 'regression')
			Yes (e.g. adjust for study ID)	Canonical correlation	treecor_expr(..., method = 'concat_immediate_children', analysis_type = 'cancor', formula = '~study',...)	treecor_expr(expr = count, hierarchy_list = hierarchy_list, cell_meta = cell_meta, sample_meta = sample_meta, response_variable = c('severity','age'), method = 'concat_immediate_children', formula = '~study', separate = T, analysis_type = 'cancor')
				Regression	treecor_expr(..., method = 'concat_immediate_children', analysis_type = 'regression', formula = '~study',...)	treecor_expr(expr = count, hierarchy_list = hierarchy_list, cell_meta = cell_meta, sample_meta = sample_meta, response_variable = c('severity','age'), method = 'concat_immediate_children', formula = '~study', separate = T, analysis_type = 'regression')
	Multivariate (joint)	Aggregate	No	Canonical correlation	treecor_expr(..., method = 'aggregate', analysis_type = 'cancor', separate = F,...)	treecor_expr(expr = count, hierarchy_list = hierarchy_list, cell_meta = cell_meta, sample_meta = sample_meta, response_variable = c('severity','age'), method = 'aggregate', formula = NULL, separate = F, analysis_type = 'cancor')
				Regression	treecor_expr(..., method = 'aggregate', analysis_type = 'regression', separate = F,...)	treecor_expr(expr = count, hierarchy_list = hierarchy_list, cell_meta = cell_meta, sample_meta = sample_meta, response_variable = c('severity','age'), method = 'aggregate', formula = NULL, separate = F, analysis_type = 'regression')
			Yes (e.g. adjust for study ID)	Canonical correlation	treecor_expr(..., method = 'aggregate', analysis_type = 'cancor', formula = '~study', separate = F,...)	treecor_expr(expr = count, hierarchy_list = hierarchy_list, cell_meta = cell_meta, sample_meta = sample_meta, response_variable = c('severity','age'), method = 'aggregate', formula = '~study', separate = F, analysis_type = 'cancor')
				Regression	treecor_expr(..., method = 'aggregate', analysis_type = 'regression', formula = '~study', separate = F,...)	treecor_expr(expr = count, hierarchy_list = hierarchy_list, cell_meta = cell_meta, sample_meta = sample_meta, response_variable = c('severity','age'), method = 'aggregate', formula = '~study', separate = F, analysis_type = 'regression')
		Concatenate leaf nodes	No	Canonical correlation	treecor_expr(..., method = 'concat_leaf', analysis_type = 'cancor', separate = F,...)	treecor_expr(expr = count, hierarchy_list = hierarchy_list, cell_meta = cell_meta, sample_meta = sample_meta, response_variable = c('severity','age'), method = 'concat_leaf', formula = NULL, separate = F, analysis_type = 'cancor')
				Regression	treecor_expr(..., method = 'concat_leaf', analysis_type = 'regression', separate = F,...)	treecor_expr(expr = count, hierarchy_list = hierarchy_list, cell_meta = cell_meta, sample_meta = sample_meta, response_variable = c('severity','age'), method = 'concat_leaf', formula = NULL, separate = F, analysis_type = 'regression')
			Yes (e.g. adjust for study ID)	Canonical correlation	treecor_expr(..., method = 'concat_leaf', analysis_type = 'cancor', formula = '~study', separate = F,...)	treecor_expr(expr = count, hierarchy_list = hierarchy_list, cell_meta = cell_meta, sample_meta = sample_meta, response_variable = c('severity','age'), method = 'concat_leaf', formula = '~study', separate = F, analysis_type = 'cancor')
				Regression	treecor_expr(..., method = 'concat_leaf', analysis_type = 'regression',formula = '~study', separate = F,...)	treecor_expr(expr = count, hierarchy_list = hierarchy_list, cell_meta = cell_meta, sample_meta = sample_meta, response_variable = c('severity','age'), method = 'concat_leaf', formula = '~study', separate = F, analysis_type = 'regression')
		Concatenate immediate children	No	Canonical correlation	treecor_expr(..., method = 'concat_immediate_children', analysis_type = 'cancor',separate = F,...)	treecor_expr(expr = count, hierarchy_list = hierarchy_list, cell_meta = cell_meta, sample_meta = sample_meta, response_variable = c('severity','age'), method = 'concat_immediate_children', formula = NULL, separate = F, analysis_type = 'cancor')
				Regression	treecor_expr(..., method = 'concat_immediate_children', analysis_type = 'regression', separate = F, ...)	treecor_expr(expr = count, hierarchy_list = hierarchy_list, cell_meta = cell_meta, sample_meta = sample_meta, response_variable = c('severity','age'), method = 'concat_immediate_children', formula = NULL, separate = F, analysis_type = 'regression')
			Yes (e.g. adjust for study ID)	Canonical correlation	treecor_expr(..., method = 'concat_immediate_children', analysis_type = 'cancor', formula = '~study', separate = F,...)	treecor_expr(expr = count, hierarchy_list = hierarchy_list, cell_meta = cell_meta, sample_meta = sample_meta, response_variable = c('severity','age'), method = 'concat_immediate_children', formula = '~study', separate = F, analysis_type = 'cancor')
				Regression	treecor_expr(..., method = 'concat_immediate_children', analysis_type = 'regression', formula = '~study', separate = F,...)	treecor_expr(expr = count, hierarchy_list = hierarchy_list, cell_meta = cell_meta, sample_meta = sample_meta, response_variable = c('severity','age'), method = 'concat_immediate_children', formula = '~study', separate = F, analysis_type = 'regression')

### Sheet: Table S3(5) treecor_deg
Module	Phenotype	Covariate adjustment	Pipeline syntax (# for default settings)	COVID-19 example
Module 5: Differential expression analysis using treecor_deg()	Univariate	No	treecor_deg(expr = count,hierarchy_list = hierarchy_list, cell_meta = cell_meta, sample_meta = sample_meta, response_variable = response_variable, separate = T, formula = NULL, coef = 2) #	treecor_deg(expr = count,hierarchy_list = hierarchy_list, cell_meta = cell_meta, sample_meta = sample_meta, response_variable =c('severity'))
		Yes (e.g. adjust for study ID)	treecor_deg(expr = count,hierarchy_list = hierarchy_list, cell_meta = cell_meta, sample_meta = sample_meta, response_variable = response_variable, separate = T, formula ='~study', coef = 2)	treecor_deg(expr = count,hierarchy_list = hierarchy_list, cell_meta = cell_meta, sample_meta = sample_meta, response_variable =c('severity'), formula = '~study')
	Multivariate (separate)	No	treecor_deg(expr = count,hierarchy_list = hierarchy_list, cell_meta = cell_meta, sample_meta = sample_meta, response_variable = response_variable_vectors, separate = T, formula = NULL, coef = 2)	treecor_deg(expr = count,hierarchy_list = hierarchy_list, cell_meta = cell_meta, sample_meta = sample_meta, response_variable =c('severity','age'),separate = T)
		Yes (e.g. adjust for study ID)	treecor_deg(expr = count,hierarchy_list = hierarchy_list, cell_meta = cell_meta, sample_meta = sample_meta, response_variable = response_variable_vectors, separate = T, formula ='~study', coef = 2)	treecor_deg(expr = count,hierarchy_list = hierarchy_list, cell_meta = cell_meta, sample_meta = sample_meta, response_variable =c('severity','age'), separate = T, formula = '~study')
	Multivariate (joint)	No	treecor_deg(expr = count,hierarchy_list = hierarchy_list, cell_meta = cell_meta, sample_meta = sample_meta, response_variable = response_variable_vectors, separate = F, formula = NULL, coef = 2)	treecor_deg(expr = count,hierarchy_list = hierarchy_list, cell_meta = cell_meta, sample_meta = sample_meta, response_variable =c('severity','age'), separate = F)
		Yes (e.g. adjust for study ID)	treecor_deg(expr = count,hierarchy_list = hierarchy_list, cell_meta = cell_meta, sample_meta = sample_meta, response_variable = response_variable_vectors, separate = F, formula ='~study', coef = 2)	treecor_deg(expr = count,hierarchy_list = hierarchy_list, cell_meta = cell_meta, sample_meta = sample_meta, response_variable =c('severity','age'), separate = F, formula = '~study')

### Sheet: Table S3(6) treecortreatplot
Module	Advanced figure configurations	Edge type (hierarchical tree)	Plot type (leaf nodes)	Pipeline syntax	COVID-19 example
Module 6: Visualization via treecortreatplot()	No	Straight line (link)	balloon	treecortreatplot(..., edge_path_type = 'link', plot_type = 'balloon', advanced_list = NULL, annotate_number = F)	treecortreatplot(hierarchy_list = hierarchy_list, annotated_df = result_from_treecor_ctprop, response_variable = 'Severity', color_variable = 'Category', size_variable = 'Absolute_Cor', alpha_variable = 'Category', nonleaf_label_pos = 0.25, nonleaf_point_gap = 0.15, edge_path_type = 'link')
			heatmap	treecortreatplot(..., edge_path_type = 'link', plot_type = 'heatmap', advanced_list = NULL, annotate_number = F)	treecortreatplot(hierarchy_list = hierarchy_list, annotated_df = result_from_treecor_ctprop, response_variable = 'Severity', color_variable = 'Category', size_variable = 'Absolute_Cor', alpha_variable = 'Category', nonleaf_label_pos = 0.25, nonleaf_point_gap = 0.15, edge_path_type = 'link', plot_type = 'heatmap')
			bar	treecortreatplot(..., edge_path_type = 'link', plot_type = 'bar', advanced_list = NULL, annotate_number = F)	treecortreatplot(hierarchy_list = hierarchy_list, annotated_df = result_from_treecor_ctprop, response_variable = 'Severity', color_variable = 'Category', size_variable = 'Absolute_Cor', alpha_variable = 'Category', nonleaf_label_pos = 0.25, nonleaf_point_gap = 0.15, edge_path_type = 'link', plot_type = 'bar')
		Quadratic bezier curve (diagonal)	balloon	treecortreatplot(..., edge_path_type = 'diagonal', plot_type = 'balloon', advanced_list = NULL, annotate_number = F)	treecortreatplot(hierarchy_list = hierarchy_list, annotated_df = result_from_treecor_ctprop, response_variable = 'Severity', color_variable = 'Category', size_variable = 'Absolute_Cor', alpha_variable = 'Category', nonleaf_label_pos = 0.25, nonleaf_point_gap = 0.15, edge_path_type = 'diagonal')
			heatmap	treecortreatplot(..., edge_path_type = 'diagonal', plot_type = 'heatmap', advanced_list = NULL, annotate_number = F)	treecortreatplot(hierarchy_list = hierarchy_list, annotated_df = result_from_treecor_ctprop, response_variable = 'Severity', color_variable = 'Category', size_variable = 'Absolute_Cor', alpha_variable = 'Category', nonleaf_label_pos = 0.25, nonleaf_point_gap = 0.15, edge_path_type = 'diagonal', plot_type = 'heatmap')
			bar	treecortreatplot(..., edge_path_type = 'diagonal', plot_type = 'bar', advanced_list = NULL, annotate_number = F)	treecortreatplot(hierarchy_list = hierarchy_list, annotated_df = result_from_treecor_ctprop, response_variable = 'Severity', color_variable = 'Category', size_variable = 'Absolute_Cor', alpha_variable = 'Category', nonleaf_label_pos = 0.25, nonleaf_point_gap = 0.15, edge_path_type = 'diagonal', plot_type = 'bar')
		Classical angle bend (elbow)	balloon	treecortreatplot(..., edge_path_type = 'elbow', plot_type = 'balloon', advanced_list = NULL, annotate_number = F)	treecortreatplot(hierarchy_list = hierarchy_list, annotated_df = result_from_treecor_ctprop, response_variable = 'Severity', color_variable = 'Category', size_variable = 'Absolute_Cor', alpha_variable = 'Category', nonleaf_label_pos = 0.25, nonleaf_point_gap = 0.15, edge_path_type = 'elbow')
			heatmap	treecortreatplot(..., edge_path_type = 'elbow', plot_type = 'heatmap', advanced_list = NULL, annotate_number = F)	treecortreatplot(hierarchy_list = hierarchy_list, annotated_df = result_from_treecor_ctprop, response_variable = 'Severity', color_variable = 'Category', size_variable = 'Absolute_Cor', alpha_variable = 'Category', nonleaf_label_pos = 0.25, nonleaf_point_gap = 0.15, edge_path_type = 'elbow', plot_type = 'heatmap')
			bar	treecortreatplot(..., edge_path_type = 'elbow', plot_type = 'bar', advanced_list = NULL, annotate_number = F)	treecortreatplot(hierarchy_list = hierarchy_list, annotated_df = result_from_treecor_ctprop, response_variable = 'Severity', color_variable = 'Category', size_variable = 'Absolute_Cor', alpha_variable = 'Category', nonleaf_label_pos = 0.25, nonleaf_point_gap = 0.15, edge_path_type = 'elbow', plot_type = 'bar')
	Yes (e.g. annotate numbers, modify label colors (highlight cell type 'T'), modify a different of mappings from levels in the data to aesthetic values, etc)	Straight line (link)	balloon	treecortreatplot(..., edge_path_type = 'link', plot_type = 'balloon', advanced_list = list(label_info = label_info, color_info = color_info,...), annotate_number = T, annotate_number_column = column_name)	treecortreatplot(hierarchy_list = hierarchy_list, annotated_df = result_from_treecor_ctprop, response_variable = 'Severity', color_variable = 'Category', size_variable = 'Absolute_Cor', alpha_variable = 'Category', nonleaf_label_pos = 0.25, nonleaf_point_gap = 0.15, edge_path_type = 'link', advanced_list = list(color_info = data.frame(breaks = c("ns","sig"),values = c('blue','red')), alpha_info =…
			heatmap	treecortreatplot(..., edge_path_type = 'link', plot_type = 'heatmap', advanced_list = list(label_info = label_info, color_info = color_info,...), annotate_number = T, annotate_number_column = column_name)	treecortreatplot(hierarchy_list = hierarchy_list, annotated_df = result_from_treecor_ctprop, response_variable = 'Severity', color_variable = 'Category', size_variable = 'Absolute_Cor', alpha_variable = 'Category', nonleaf_label_pos = 0.25, nonleaf_point_gap = 0.15, edge_path_type = 'link', plot_type = 'heatmap', advanced_list = list(color_info = data.frame(breaks = c("ns","sig"),values = c('blue…
			bar	treecortreatplot(..., edge_path_type = 'link', plot_type = 'bar', advanced_list = list(label_info = label_info, color_info = color_info,...), annotate_number = T, annotate_number_column = column_name)	treecortreatplot(hierarchy_list = hierarchy_list, annotated_df = result_from_treecor_ctprop, response_variable = 'Severity', color_variable = 'Category', size_variable = 'Absolute_Cor', alpha_variable = 'Category', nonleaf_label_pos = 0.25, nonleaf_point_gap = 0.15, edge_path_type = 'link', plot_type = 'bar', advanced_list = list(color_info = data.frame(breaks = c("ns","sig"),values = c('blue','r…
		Quadratic bezier curve (diagonal)	balloon	treecortreatplot(..., edge_path_type = 'diagonal', plot_type = 'balloon', advanced_list = list(label_info = label_info, color_info = color_info,...), annotate_number = T, annotate_number_column = column_name)	treecortreatplot(hierarchy_list = hierarchy_list, annotated_df = result_from_treecor_ctprop, response_variable = 'Severity', color_variable = 'Category', size_variable = 'Absolute_Cor', alpha_variable = 'Category', nonleaf_label_pos = 0.25, nonleaf_point_gap = 0.15, edge_path_type = 'diagonal', advanced_list = list(color_info = data.frame(breaks = c("ns","sig"),values = c('blue','red')), alpha_in…
			heatmap	treecortreatplot(..., edge_path_type = 'diagonal', plot_type = 'heatmap', advanced_list = list(label_info = label_info, color_info = color_info,...), annotate_number = T, annotate_number_column = column_name)	treecortreatplot(hierarchy_list = hierarchy_list, annotated_df = result_from_treecor_ctprop, response_variable = 'Severity', color_variable = 'Category', size_variable = 'Absolute_Cor', alpha_variable = 'Category', nonleaf_label_pos = 0.25, nonleaf_point_gap = 0.15, edge_path_type = 'diagonal', plot_type = 'heatmap', advanced_list = list(color_info = data.frame(breaks = c("ns","sig"),values = c('…
			bar	treecortreatplot(..., edge_path_type = 'diagonal', plot_type = 'bar', advanced_list = list(label_info = label_info, color_info = color_info,...), annotate_number = T, annotate_number_column = column_name)	treecortreatplot(hierarchy_list = hierarchy_list, annotated_df = result_from_treecor_ctprop, response_variable = 'Severity', color_variable = 'Category', size_variable = 'Absolute_Cor', alpha_variable = 'Category', nonleaf_label_pos = 0.25, nonleaf_point_gap = 0.15, edge_path_type = 'diagonal', plot_type = 'bar', advanced_list = list(color_info = data.frame(breaks = c("ns","sig"),values = c('blue…
		Classical angle bend (elbow)	balloon	treecortreatplot(..., edge_path_type = 'elbow', plot_type = 'balloon', advanced_list = list(label_info = label_info, color_info = color_info,...), annotate_number = T, annotate_number_column = column_name)	treecortreatplot(hierarchy_list = hierarchy_list, annotated_df = result_from_treecor_ctprop, response_variable = 'Severity', color_variable = 'Category', size_variable = 'Absolute_Cor', alpha_variable = 'Category', nonleaf_label_pos = 0.25, nonleaf_point_gap = 0.15, edge_path_type = 'elbow', advanced_list = list(color_info = data.frame(breaks = c("ns","sig"),values = c('blue','red')), alpha_info …
			heatmap	treecortreatplot(..., edge_path_type = 'elbow', plot_type = 'heatmap', advanced_list = list(label_info = label_info, color_info = color_info,...), annotate_number = T, annotate_number_column = column_name)	treecortreatplot(hierarchy_list = hierarchy_list, annotated_df = result_from_treecor_ctprop, response_variable = 'Severity', color_variable = 'Category', size_variable = 'Absolute_Cor', alpha_variable = 'Category', nonleaf_label_pos = 0.25, nonleaf_point_gap = 0.15, edge_path_type = 'elbow', plot_type = 'heatmap', advanced_list = list(color_info = data.frame(breaks = c("ns","sig"),values = c('blu…
			bar	treecortreatplot(..., edge_path_type = 'elbow', plot_type = 'bar', advanced_list =list(label_info = label_info, color_info = color_info,...), annotate_number = T, annotate_number_column = column_name)	treecortreatplot(hierarchy_list = hierarchy_list, annotated_df = result_from_treecor_ctprop, response_variable = 'Severity', color_variable = 'Category', size_variable = 'Absolute_Cor', alpha_variable = 'Category', nonleaf_label_pos = 0.25, nonleaf_point_gap = 0.15, edge_path_type = 'elbow', plot_type = 'bar', advanced_list = list(color_info = data.frame(breaks = c("ns","sig"),values = c('blue','…
