## Additional file 4: Supplementary Table 4 for "Tree-based Correlation Screen and Visualization for Exploring Phenotype-Cell Type Association in Multiple Sample Single-Cell RNA-Sequencing Experiments"

### Sheet: TableS4covid_metadata
sample	study	age	severity	reference	original_label_ref
HD-1-SS2	SS2	48	HD	Schulte-Schrepping et al. Cell, 2020	BN-22_0
HD-5-SS2	SS2	48	HD	Schulte-Schrepping et al. Cell, 2020	BN-26_0
HD-6-SS2	SS2	63	HD	Schulte-Schrepping et al. Cell, 2020	BN-27_0
HD-7-SS2	SS2	58	HD	Schulte-Schrepping et al. Cell, 2020	BN-28_0
HD-8-SS2	SS2	68	HD	Schulte-Schrepping et al. Cell, 2020	BN-29_0
HD-9-SS2	SS2	78	HD	Schulte-Schrepping et al. Cell, 2020	BN-30_0
HD-10-SS2	SS2	63	HD	Schulte-Schrepping et al. Cell, 2020	BN-31_0
HD-12-SS2	SS2	53	HD	Schulte-Schrepping et al. Cell, 2020	BN-33_0
HD-13-SS2	SS2	53	HD	Schulte-Schrepping et al. Cell, 2020	BN-34_0
HD-14-SS2	SS2	58	HD	Schulte-Schrepping et al. Cell, 2020	BN-35_0
HD-16-SS2	SS2	58	HD	Schulte-Schrepping et al. Cell, 2020	BN-37_0
HD-17-Su	Su	52	HD	Su et al. Cell, 2020	1053BW
HD-18-Su	Su	60	HD	Su et al. Cell, 2020	3126BW
HD-19-Su	Su	79	HD	Su et al. Cell, 2020	3577BW
HD-20-Su	Su	21	HD	Su et al. Cell, 2020	6130BW
HD-21-Su	Su	29	HD	Su et al. Cell, 2020	1193BW
HD-22-Su	Su	56	HD	Su et al. Cell, 2020	2773BW
HD-23-Su	Su	26	HD	Su et al. Cell, 2020	2982BW
HD-24-Su	Su	36	HD	Su et al. Cell, 2020	3283BW
HD-25-Su	Su	53	HD	Su et al. Cell, 2020	5046BW
HD-26-Su	Su	51	HD	Su et al. Cell, 2020	7541BW
HD-27-Su	Su	31	HD	Su et al. Cell, 2020	BP0219101
HD-28-Su	Su	39	HD	Su et al. Cell, 2020	BP0319250
HD-29-Su	Su	28	HD	Su et al. Cell, 2020	BP05191345
HD-30-Su	Su	35	HD	Su et al. Cell, 2020	BP08191115
HD-31-Su	Su	NA	HD	Su et al. Cell, 2020	CL2
HD-32-Su	Su	NA	HD	Su et al. Cell, 2020	Mix_donor1
Mi-33.1-SS1	SS1	23	Mi	Schulte-Schrepping et al. Cell, 2020	C19-CB-0001_7
Mi-33.2-SS1	SS1	23	Mi	Schulte-Schrepping et al. Cell, 2020	C19-CB-0001_11
Mi-34.1-SS1	SS1	33	Mi	Schulte-Schrepping et al. Cell, 2020	C19-CB-0002_8
Mi-34.2-SS1	SS1	33	Mi	Schulte-Schrepping et al. Cell, 2020	C19-CB-0002_13
Mi-35.1-SS1	SS1	43	Mi	Schulte-Schrepping et al. Cell, 2020	C19-CB-0003_13
Mi-35.2-SS1	SS1	43	Mi	Schulte-Schrepping et al. Cell, 2020	C19-CB-0003_18
Mi-36.2-SS1	SS1	73	Mi	Schulte-Schrepping et al. Cell, 2020	C19-CB-0005_20
Mi-37-SS1	SS1	68	Mi	Schulte-Schrepping et al. Cell, 2020	C19-CB-0052_10
Mi-38-SS1	SS1	73	Mi	Schulte-Schrepping et al. Cell, 2020	C19-CB-0053_3
Mi-39-SS1	SS1	73	Mi	Schulte-Schrepping et al. Cell, 2020	C19-CB-0204_15
Mi-40-SS1	SS1	68	Mi	Schulte-Schrepping et al. Cell, 2020	C19-CB-0214_7
Mi-41.1-SS2	SS2	88	Mi	Schulte-Schrepping et al. Cell, 2020	BN-01_12
Mi-41.2-SS2	SS2	88	Mi	Schulte-Schrepping et al. Cell, 2020	BN-01_13
Mi-41.3-SS2	SS2	88	Mi	Schulte-Schrepping et al. Cell, 2020	BN-01_17
Mi-42-SS2	SS2	68	Mi	Schulte-Schrepping et al. Cell, 2020	BN-02_13
Mi-43-SS2	SS2	58	Mi	Schulte-Schrepping et al. Cell, 2020	BN-03_14
Mi-44.1-SS2	SS2	63	Mi	Schulte-Schrepping et al. Cell, 2020	BN-04_3
Mi-44.2-SS2	SS2	63	Mi	Schulte-Schrepping et al. Cell, 2020	BN-04_8
Mi-44.3-SS2	SS2	63	Mi	Schulte-Schrepping et al. Cell, 2020	BN-04_14
Mi-44.4-SS2	SS2	63	Mi	Schulte-Schrepping et al. Cell, 2020	BN-04_17
Mi-45.1-SS2	SS2	83	Mi	Schulte-Schrepping et al. Cell, 2020	BN-05_3
Mi-45.2-SS2	SS2	83	Mi	Schulte-Schrepping et al. Cell, 2020	BN-05_8
Mi-45.3-SS2	SS2	83	Mi	Schulte-Schrepping et al. Cell, 2020	BN-05_11
Mi-45.4-SS2	SS2	83	Mi	Schulte-Schrepping et al. Cell, 2020	BN-05_14
Mi-45.5-SS2	SS2	83	Mi	Schulte-Schrepping et al. Cell, 2020	BN-05_17
Mi-45.6-SS2	SS2	83	Mi	Schulte-Schrepping et al. Cell, 2020	BN-05_22
Mi-45.7-SS2	SS2	83	Mi	Schulte-Schrepping et al. Cell, 2020	BN-05_24
Mi-46.1-SS2	SS2	73	Mi	Schulte-Schrepping et al. Cell, 2020	BN-06_6
Mi-46.2-SS2	SS2	73	Mi	Schulte-Schrepping et al. Cell, 2020	BN-06_9
Mi-46.3-SS2	SS2	73	Mi	Schulte-Schrepping et al. Cell, 2020	BN-06_10
Mi-47.1-SS2	SS2	63	Mi	Schulte-Schrepping et al. Cell, 2020	BN-07_13
Mi-47.2-SS2	SS2	63	Mi	Schulte-Schrepping et al. Cell, 2020	BN-07_22
Mi-49.2-Su	Su	40	Mi	Su et al. Cell, 2020	10-2
Mi-50.2-Su	Su	61	Mi	Su et al. Cell, 2020	24-2
Mi-51.2-Su	Su	30	Mi	Su et al. Cell, 2020	34-2
Mi-52.1-Su	Su	38	Mi	Su et al. Cell, 2020	39-1
Mi-52.2-Su	Su	38	Mi	Su et al. Cell, 2020	39-2
Mi-53.2-Su	Su	76	Mi	Su et al. Cell, 2020	40-2
Mi-54.1-Su	Su	60	Mi	Su et al. Cell, 2020	42-1
Mi-54.2-Su	Su	60	Mi	Su et al. Cell, 2020	42-2
Mi-55.2-Su	Su	48	Mi	Su et al. Cell, 2020	45-2
Mi-56.1-Su	Su	61	Mi	Su et al. Cell, 2020	56-1
Mi-56.2-Su	Su	61	Mi	Su et al. Cell, 2020	56-2
Mi-57.1-Su	Su	39	Mi	Su et al. Cell, 2020	57-1
Mi-57.2-Su	Su	39	Mi	Su et al. Cell, 2020	57-2
Mi-58.1-Su	Su	63	Mi	Su et al. Cell, 2020	58-1
Mi-58.2-Su	Su	63	Mi	Su et al. Cell, 2020	58-2
Mi-59.1-Su	Su	39	Mi	Su et al. Cell, 2020	60-1
Mi-59.2-Su	Su	39	Mi	Su et al. Cell, 2020	60-2
Mi-60.1-Su	Su	61	Mi	Su et al. Cell, 2020	61-1
Mi-60.2-Su	Su	61	Mi	Su et al. Cell, 2020	61-2
Mi-61.1-Su	Su	81	Mi	Su et al. Cell, 2020	63-1
Mi-61.2-Su	Su	81	Mi	Su et al. Cell, 2020	63-2
Mi-62.1-Su	Su	53	Mi	Su et al. Cell, 2020	66-1
Mi-62.2-Su	Su	53	Mi	Su et al. Cell, 2020	66-2
Mi-63.1-Su	Su	41	Mi	Su et al. Cell, 2020	67-1
Mi-63.2-Su	Su	41	Mi	Su et al. Cell, 2020	67-2
Mi-64.1-Su	Su	66	Mi	Su et al. Cell, 2020	68-1
Mi-64.2-Su	Su	66	Mi	Su et al. Cell, 2020	68-2
Mi-65.2-Su	Su	61	Mi	Su et al. Cell, 2020	69-2
Mi-66.2-Su	Su	42	Mi	Su et al. Cell, 2020	70-2
Mi-67.2-Su	Su	80	Mi	Su et al. Cell, 2020	71-2
Mi-68.1-Su	Su	30	Mi	Su et al. Cell, 2020	74-1
Mi-69.1-Su	Su	47	Mi	Su et al. Cell, 2020	76-1
Mi-69.2-Su	Su	47	Mi	Su et al. Cell, 2020	76-2
Mi-70.1-Su	Su	51	Mi	Su et al. Cell, 2020	77-1
Mi-70.2-Su	Su	51	Mi	Su et al. Cell, 2020	77-2
Mi-71.1-Su	Su	58	Mi	Su et al. Cell, 2020	78-1
Mi-71.2-Su	Su	58	Mi	Su et al. Cell, 2020	78-2
Mi-72.1-Su	Su	23	Mi	Su et al. Cell, 2020	81-1
Mi-72.2-Su	Su	23	Mi	Su et al. Cell, 2020	81-2
Mi-73.1-Su	Su	60	Mi	Su et al. Cell, 2020	82-1
Mi-73.2-Su	Su	60	Mi	Su et al. Cell, 2020	82-2
Mi-74.1-Su	Su	42	Mi	Su et al. Cell, 2020	83-1
Mi-74.2-Su	Su	42	Mi	Su et al. Cell, 2020	83-2
Mi-75.1-Su	Su	24	Mi	Su et al. Cell, 2020	88-1
Mi-75.2-Su	Su	24	Mi	Su et al. Cell, 2020	88-2
Mi-76.1-Su	Su	75	Mi	Su et al. Cell, 2020	92-1
Mi-76.2-Su	Su	75	Mi	Su et al. Cell, 2020	92-2
Mi-77.2-Su	Su	66	Mi	Su et al. Cell, 2020	93-2
Mi-78.1-Su	Su	38	Mi	Su et al. Cell, 2020	94-1
Mi-78.2-Su	Su	38	Mi	Su et al. Cell, 2020	94-2
Mi-79.2-Su	Su	26	Mi	Su et al. Cell, 2020	97-2
Mi-81.1-Su	Su	32	Mi	Su et al. Cell, 2020	100-1
Mi-81.2-Su	Su	32	Mi	Su et al. Cell, 2020	100-2
Mi-82.1-Su	Su	19	Mi	Su et al. Cell, 2020	101-1
Mi-83.1-Su	Su	55	Mi	Su et al. Cell, 2020	102-1
Mi-83.2-Su	Su	55	Mi	Su et al. Cell, 2020	102-2
Mi-84.1-Su	Su	25	Mi	Su et al. Cell, 2020	103-1
Mi-84.2-Su	Su	25	Mi	Su et al. Cell, 2020	103-2
Mi-85.2-Su	Su	32	Mi	Su et al. Cell, 2020	104-2
Mi-86.2-Su	Su	27	Mi	Su et al. Cell, 2020	105-2
Mi-87.1-Su	Su	71	Mi	Su et al. Cell, 2020	107-1
Mi-87.2-Su	Su	71	Mi	Su et al. Cell, 2020	107-2
Mi-88.1-Su	Su	57	Mi	Su et al. Cell, 2020	108-1
Mi-88.2-Su	Su	57	Mi	Su et al. Cell, 2020	108-2
Mi-90.1-Su	Su	41	Mi	Su et al. Cell, 2020	110-1
Mi-90.2-Su	Su	41	Mi	Su et al. Cell, 2020	110-2
Mi-91.1-Su	Su	32	Mi	Su et al. Cell, 2020	112-1
Mi-91.2-Su	Su	32	Mi	Su et al. Cell, 2020	112-2
Mi-92.1-Su	Su	33	Mi	Su et al. Cell, 2020	113-1
Mi-92.2-Su	Su	33	Mi	Su et al. Cell, 2020	113-2
Mi-93.1-Su	Su	32	Mi	Su et al. Cell, 2020	114-1
Mi-93.2-Su	Su	32	Mi	Su et al. Cell, 2020	114-2
Mi-94.1-Su	Su	27	Mi	Su et al. Cell, 2020	116-1
Mi-94.2-Su	Su	27	Mi	Su et al. Cell, 2020	116-2
Mi-95.1-Su	Su	53	Mi	Su et al. Cell, 2020	119-1
Mi-95.2-Su	Su	53	Mi	Su et al. Cell, 2020	119-2
Mi-96.1-Su	Su	26	Mi	Su et al. Cell, 2020	120-1
Mi-96.2-Su	Su	26	Mi	Su et al. Cell, 2020	120-2
Mi-97.1-Su	Su	53	Mi	Su et al. Cell, 2020	122-1
Mi-97.2-Su	Su	53	Mi	Su et al. Cell, 2020	122-2
Mi-98.1-Su	Su	42	Mi	Su et al. Cell, 2020	123-1
Mi-98.2-Su	Su	42	Mi	Su et al. Cell, 2020	123-2
Mi-99.2-Su	Su	48	Mi	Su et al. Cell, 2020	124-2
Mi-100.1-Su	Su	36	Mi	Su et al. Cell, 2020	126-1
Mi-100.2-Su	Su	36	Mi	Su et al. Cell, 2020	126-2
Mi-101.1-Su	Su	63	Mi	Su et al. Cell, 2020	127-1
Mi-101.2-Su	Su	63	Mi	Su et al. Cell, 2020	127-2
Mi-102.1-Su	Su	62	Mi	Su et al. Cell, 2020	128-1
Mi-102.2-Su	Su	62	Mi	Su et al. Cell, 2020	128-2
Mi-103.1-Su	Su	27	Mi	Su et al. Cell, 2020	129-1
Mi-103.2-Su	Su	27	Mi	Su et al. Cell, 2020	129-2
Mi-104.1-Su	Su	55	Mi	Su et al. Cell, 2020	131-1
Mi-104.2-Su	Su	55	Mi	Su et al. Cell, 2020	131-2
Mi-105.2-Su	Su	37	Mi	Su et al. Cell, 2020	132-2
Mi-106.1-Su	Su	28	Mi	Su et al. Cell, 2020	134-1
Mi-106.2-Su	Su	28	Mi	Su et al. Cell, 2020	134-2
Mi-107.1-Su	Su	50	Mi	Su et al. Cell, 2020	135-1
Mi-107.2-Su	Su	50	Mi	Su et al. Cell, 2020	135-2
Mi-108.1-Su	Su	31	Mi	Su et al. Cell, 2020	141-1
Mi-108.2-Su	Su	31	Mi	Su et al. Cell, 2020	141-2
Mi-109.1-Su	Su	67	Mi	Su et al. Cell, 2020	144-1
Mi-109.2-Su	Su	67	Mi	Su et al. Cell, 2020	144-2
Mi-110.2-Su	Su	62	Mi	Su et al. Cell, 2020	147-2
Mod-111.1-Su	Su	77	Mod	Su et al. Cell, 2020	1-1
Mod-111.2-Su	Su	77	Mod	Su et al. Cell, 2020	1-2
Mod-112.1-Su	Su	76	Mod	Su et al. Cell, 2020	4-1
Mod-112.2-Su	Su	76	Mod	Su et al. Cell, 2020	4-2
Mod-113.1-Su	Su	75	Mod	Su et al. Cell, 2020	5-1
Mod-114.1-Su	Su	26	Mod	Su et al. Cell, 2020	6-1
Mod-114.2-Su	Su	26	Mod	Su et al. Cell, 2020	6-2
Mod-115.1-Su	Su	57	Mod	Su et al. Cell, 2020	7-1
Mod-115.2-Su	Su	57	Mod	Su et al. Cell, 2020	7-2
Mod-116.1-Su	Su	65	Mod	Su et al. Cell, 2020	9-1
Mod-116.2-Su	Su	65	Mod	Su et al. Cell, 2020	9-2
Mod-49.1-Su	Su	40	Mod	Su et al. Cell, 2020	10-1
Mod-117.1-Su	Su	89	Mod	Su et al. Cell, 2020	11-1
Mod-117.2-Su	Su	89	Mod	Su et al. Cell, 2020	11-2
Mod-118.1-Su	Su	73	Mod	Su et al. Cell, 2020	12-1
Mod-118.2-Su	Su	73	Mod	Su et al. Cell, 2020	12-2
Mod-119-Su	Su	76	Mod	Su et al. Cell, 2020	14-1
Mod-120.1-Su	Su	67	Mod	Su et al. Cell, 2020	15-1
Mod-121.1-Su	Su	37	Mod	Su et al. Cell, 2020	16-1
Mod-121.2-Su	Su	37	Mod	Su et al. Cell, 2020	16-2
Mod-122.1-Su	Su	57	Mod	Su et al. Cell, 2020	17-1
Mod-122.2-Su	Su	57	Mod	Su et al. Cell, 2020	17-2
Mod-123.1-Su	Su	69	Mod	Su et al. Cell, 2020	18-1
Mod-123.2-Su	Su	69	Mod	Su et al. Cell, 2020	18-2
Mod-124.1-Su	Su	81	Mod	Su et al. Cell, 2020	19-1
Mod-124.2-Su	Su	81	Mod	Su et al. Cell, 2020	19-2
Mod-125.1-Su	Su	71	Mod	Su et al. Cell, 2020	23-1
Mod-125.2-Su	Su	71	Mod	Su et al. Cell, 2020	23-2
Mod-50.1-Su	Su	61	Mod	Su et al. Cell, 2020	24-1
Mod-126.1-Su	Su	38	Mod	Su et al. Cell, 2020	27-1
Mod-126.2-Su	Su	38	Mod	Su et al. Cell, 2020	27-2
Mod-127.1-Su	Su	64	Mod	Su et al. Cell, 2020	28-1
Mod-127.2-Su	Su	64	Mod	Su et al. Cell, 2020	28-2
Mod-128.2-Su	Su	66	Mod	Su et al. Cell, 2020	29-2
Mod-129.1-Su	Su	86	Mod	Su et al. Cell, 2020	30-1
Mod-129.2-Su	Su	86	Mod	Su et al. Cell, 2020	30-2
Mod-51.1-Su	Su	30	Mod	Su et al. Cell, 2020	34-1
Mod-130.2-Su	Su	75	Mod	Su et al. Cell, 2020	43-2
Mod-131.2-Su	Su	82	Mod	Su et al. Cell, 2020	44-2
Mod-55.1-Su	Su	48	Mod	Su et al. Cell, 2020	45-1
Mod-132.1-Su	Su	82	Mod	Su et al. Cell, 2020	49-1
Mod-132.2-Su	Su	82	Mod	Su et al. Cell, 2020	49-2
Mod-133.1-Su	Su	89	Mod	Su et al. Cell, 2020	50-1
Mod-133.2-Su	Su	89	Mod	Su et al. Cell, 2020	50-2
Mod-134.1-Su	Su	89	Mod	Su et al. Cell, 2020	52-1
Mod-134.2-Su	Su	89	Mod	Su et al. Cell, 2020	52-2
Mod-135.1-Su	Su	82	Mod	Su et al. Cell, 2020	59-1
Mod-135.2-Su	Su	82	Mod	Su et al. Cell, 2020	59-2
Mod-136.1-Su	Su	77	Mod	Su et al. Cell, 2020	62-1
Mod-136.2-Su	Su	77	Mod	Su et al. Cell, 2020	62-2
Mod-65.1-Su	Su	61	Mod	Su et al. Cell, 2020	69-1
Mod-137.2-Su	Su	84	Mod	Su et al. Cell, 2020	72-2
Mod-138.1-Su	Su	55	Mod	Su et al. Cell, 2020	73-1
Mod-139.1-Su	Su	83	Mod	Su et al. Cell, 2020	79-1
Mod-139.2-Su	Su	83	Mod	Su et al. Cell, 2020	79-2
Mod-140.2-Su	Su	66	Mod	Su et al. Cell, 2020	80-2
Mod-141.1-Su	Su	69	Mod	Su et al. Cell, 2020	90-1
Mod-141.2-Su	Su	69	Mod	Su et al. Cell, 2020	90-2
Mod-142.1-Su	Su	81	Mod	Su et al. Cell, 2020	91-1
Mod-142.2-Su	Su	81	Mod	Su et al. Cell, 2020	91-2
Mod-77.1-Su	Su	66	Mod	Su et al. Cell, 2020	93-1
Mod-80.1-Su	Su	50	Mod	Su et al. Cell, 2020	98-1
Mod-85.1-Su	Su	32	Mod	Su et al. Cell, 2020	104-1
Mod-143.2-Su	Su	69	Mod	Su et al. Cell, 2020	115-2
Mod-144.1-Su	Su	39	Mod	Su et al. Cell, 2020	117-1
Mod-144.2-Su	Su	39	Mod	Su et al. Cell, 2020	117-2
Mod-145.1-Su	Su	86	Mod	Su et al. Cell, 2020	121-1
Mod-145.2-Su	Su	86	Mod	Su et al. Cell, 2020	121-2
Mod-99.1-Su	Su	48	Mod	Su et al. Cell, 2020	124-1
Mod-146.1-Su	Su	50	Mod	Su et al. Cell, 2020	125-1
Mod-146.2-Su	Su	50	Mod	Su et al. Cell, 2020	125-2
Mod-147.2-Su	Su	44	Mod	Su et al. Cell, 2020	130-2
Mod-148.2-Su	Su	63	Mod	Su et al. Cell, 2020	133-2
Mod-149.1-Su	Su	42	Mod	Su et al. Cell, 2020	136-1
Mod-149.2-Su	Su	42	Mod	Su et al. Cell, 2020	136-2
Mod-150.1-Su	Su	55	Mod	Su et al. Cell, 2020	145-1
Se-151.1-SS1	SS1	63	Se	Schulte-Schrepping et al. Cell, 2020	C19-CB-0008_13
Se-151.2-SS1	SS1	63	Se	Schulte-Schrepping et al. Cell, 2020	C19-CB-0008_20
Se-152.1-SS1	SS1	78	Se	Schulte-Schrepping et al. Cell, 2020	C19-CB-0009_9
Se-152.2-SS1	SS1	78	Se	Schulte-Schrepping et al. Cell, 2020	C19-CB-0009_16
Se-153-SS1	SS1	63	Se	Schulte-Schrepping et al. Cell, 2020	C19-CB-0011_13
Se-154.1-SS1	SS1	73	Se	Schulte-Schrepping et al. Cell, 2020	C19-CB-0012_9
Se-154.2-SS1	SS1	73	Se	Schulte-Schrepping et al. Cell, 2020	C19-CB-0012_16
Se-155.1-SS1	SS1	73	Se	Schulte-Schrepping et al. Cell, 2020	C19-CB-0013_8
Se-155.2-SS1	SS1	73	Se	Schulte-Schrepping et al. Cell, 2020	C19-CB-0013_15
Se-156-SS1	SS1	73	Se	Schulte-Schrepping et al. Cell, 2020	C19-CB-0016_16
Se-157-SS1	SS1	53	Se	Schulte-Schrepping et al. Cell, 2020	C19-CB-0020_16
Se-158-SS1	SS1	53	Se	Schulte-Schrepping et al. Cell, 2020	C19-CB-0021_18
Se-159-SS1	SS1	43	Se	Schulte-Schrepping et al. Cell, 2020	C19-CB-0198_18
Se-160-SS1	SS1	58	Se	Schulte-Schrepping et al. Cell, 2020	C19-CB-0199_8
Se-161.1-SS2	SS2	63	Se	Schulte-Schrepping et al. Cell, 2020	BN-10_6
Se-161.2-SS2	SS2	63	Se	Schulte-Schrepping et al. Cell, 2020	BN-10_7
Se-162.1-SS2	SS2	53	Se	Schulte-Schrepping et al. Cell, 2020	BN-11_6
Se-162.2-SS2	SS2	53	Se	Schulte-Schrepping et al. Cell, 2020	BN-11_8
Se-162.3-SS2	SS2	53	Se	Schulte-Schrepping et al. Cell, 2020	BN-11_11
Se-162.4-SS2	SS2	53	Se	Schulte-Schrepping et al. Cell, 2020	BN-11_20
Se-163.1-SS2	SS2	63	Se	Schulte-Schrepping et al. Cell, 2020	BN-12_2
Se-163.4-SS2	SS2	63	Se	Schulte-Schrepping et al. Cell, 2020	BN-12_19
Se-163.6-SS2	SS2	63	Se	Schulte-Schrepping et al. Cell, 2020	BN-12_25
Se-164.1-SS2	SS2	68	Se	Schulte-Schrepping et al. Cell, 2020	BN-13_17
Se-164.2-SS2	SS2	68	Se	Schulte-Schrepping et al. Cell, 2020	BN-13_19
Se-164.3-SS2	SS2	68	Se	Schulte-Schrepping et al. Cell, 2020	BN-13_23
Se-165.1-SS2	SS2	83	Se	Schulte-Schrepping et al. Cell, 2020	BN-14_5
Se-165.2-SS2	SS2	83	Se	Schulte-Schrepping et al. Cell, 2020	BN-14_7
Se-165.3-SS2	SS2	83	Se	Schulte-Schrepping et al. Cell, 2020	BN-14_11
Se-165.4-SS2	SS2	83	Se	Schulte-Schrepping et al. Cell, 2020	BN-14_19
Se-166.1-SS2	SS2	73	Se	Schulte-Schrepping et al. Cell, 2020	BN-15_7
Se-166.2-SS2	SS2	73	Se	Schulte-Schrepping et al. Cell, 2020	BN-15_8
Se-166.3-SS2	SS2	73	Se	Schulte-Schrepping et al. Cell, 2020	BN-15_12
Se-167.1-SS2	SS2	83	Se	Schulte-Schrepping et al. Cell, 2020	BN-16_9
Se-167.2-SS2	SS2	83	Se	Schulte-Schrepping et al. Cell, 2020	BN-16_12
Se-167.3-SS2	SS2	83	Se	Schulte-Schrepping et al. Cell, 2020	BN-16_16
Se-168.1-SS2	SS2	83	Se	Schulte-Schrepping et al. Cell, 2020	BN-17_5
Se-168.2-SS2	SS2	83	Se	Schulte-Schrepping et al. Cell, 2020	BN-17_8
Se-170.5-SS2	SS2	63	Se	Schulte-Schrepping et al. Cell, 2020	BN-19_24
Se-171.1-Su	Su	39	Se	Su et al. Cell, 2020	2-1
Se-171.2-Su	Su	39	Se	Su et al. Cell, 2020	2-2
Se-172.1-Su	Su	64	Se	Su et al. Cell, 2020	3-1
Se-172.2-Su	Su	64	Se	Su et al. Cell, 2020	3-2
Se-113.2-Su	Su	75	Se	Su et al. Cell, 2020	5-2
Se-173.1-Su	Su	78	Se	Su et al. Cell, 2020	8-1
Se-174.1-Su	Su	71	Se	Su et al. Cell, 2020	13-1
Se-174.2-Su	Su	71	Se	Su et al. Cell, 2020	13-2
Se-120.2-Su	Su	67	Se	Su et al. Cell, 2020	15-2
Se-175.1-Su	Su	55	Se	Su et al. Cell, 2020	20-1
Se-175.2-Su	Su	55	Se	Su et al. Cell, 2020	20-2
Se-176.1-Su	Su	55	Se	Su et al. Cell, 2020	22-1
Se-176.2-Su	Su	55	Se	Su et al. Cell, 2020	22-2
Se-177.1-Su	Su	67	Se	Su et al. Cell, 2020	25-1
Se-177.2-Su	Su	67	Se	Su et al. Cell, 2020	25-2
Se-178.1-Su	Su	33	Se	Su et al. Cell, 2020	26-1
Se-178.2-Su	Su	33	Se	Su et al. Cell, 2020	26-2
Se-128.1-Su	Su	66	Se	Su et al. Cell, 2020	29-1
Se-179.1-Su	Su	47	Se	Su et al. Cell, 2020	31-1
Se-179.2-Su	Su	47	Se	Su et al. Cell, 2020	31-2
Se-180.1-Su	Su	63	Se	Su et al. Cell, 2020	32-1
Se-180.2-Su	Su	63	Se	Su et al. Cell, 2020	32-2
Se-181.1-Su	Su	88	Se	Su et al. Cell, 2020	33-1
Se-181.2-Su	Su	88	Se	Su et al. Cell, 2020	33-2
Se-182.1-Su	Su	61	Se	Su et al. Cell, 2020	35-1
Se-182.2-Su	Su	61	Se	Su et al. Cell, 2020	35-2
Se-183.1-Su	Su	51	Se	Su et al. Cell, 2020	36-1
Se-183.2-Su	Su	51	Se	Su et al. Cell, 2020	36-2
Se-184.1-Su	Su	65	Se	Su et al. Cell, 2020	41-1
Se-184.2-Su	Su	65	Se	Su et al. Cell, 2020	41-2
Se-185.2-Su	Su	61	Se	Su et al. Cell, 2020	47-2
Se-186-Su	Su	64	Se	Su et al. Cell, 2020	48-1
Se-187.1-Su	Su	34	Se	Su et al. Cell, 2020	51-1
Se-187.2-Su	Su	34	Se	Su et al. Cell, 2020	51-2
Se-188.1-Su	Su	86	Se	Su et al. Cell, 2020	53-1
Se-188.2-Su	Su	86	Se	Su et al. Cell, 2020	53-2
Se-189-Su	Su	67	Se	Su et al. Cell, 2020	55-1
Se-66.1-Su	Su	42	Se	Su et al. Cell, 2020	70-1
Se-67.1-Su	Su	80	Se	Su et al. Cell, 2020	71-1
Se-137.1-Su	Su	84	Se	Su et al. Cell, 2020	72-1
Se-190.1-Su	Su	57	Se	Su et al. Cell, 2020	75-1
Se-190.2-Su	Su	57	Se	Su et al. Cell, 2020	75-2
Se-191.1-Su	Su	71	Se	Su et al. Cell, 2020	86-1
Se-191.2-Su	Su	71	Se	Su et al. Cell, 2020	86-2
Se-192.1-Su	Su	56	Se	Su et al. Cell, 2020	87-1
Se-192.2-Su	Su	56	Se	Su et al. Cell, 2020	87-2
Se-193.2-Su	Su	72	Se	Su et al. Cell, 2020	96-2
Se-194.1-Su	Su	81	Se	Su et al. Cell, 2020	106-1
Se-194.2-Su	Su	81	Se	Su et al. Cell, 2020	106-2
Se-195.1-Su	Su	28	Se	Su et al. Cell, 2020	111-1
Se-195.2-Su	Su	28	Se	Su et al. Cell, 2020	111-2
Se-143.1-Su	Su	69	Se	Su et al. Cell, 2020	115-1
Se-147.1-Su	Su	44	Se	Su et al. Cell, 2020	130-1
Se-196.1-Su	Su	53	Se	Su et al. Cell, 2020	137-1
Se-196.2-Su	Su	53	Se	Su et al. Cell, 2020	137-2
Se-197.1-Su	Su	64	Se	Su et al. Cell, 2020	142-1
Se-197.2-Su	Su	64	Se	Su et al. Cell, 2020	142-2
Se-110.1-Su	Su	62	Se	Su et al. Cell, 2020	147-1
